# Discovery of a locus associated with susceptibility to esca dieback in grapevine

**DOI:** 10.1101/2023.10.20.563213

**Authors:** Arnold Guillaume, Prado Emilce, Dumas Vincent, Butterlin Gisèle, Duchêne Eric, Avia Komlan, Merdinoglu Didier

**Affiliations:** INRAE, Université de Strasbourg, UMR SVQV, Colmar, France

## Abstract

Esca is the most destructive and predominant grapevine trunk diseases. The chronic infections and vine mortality caused by esca syndrome lead to huge economic losses and threatens the sustainability of vineyards worldwide. Although shown as associated with the presence of wood fungi, the etiology of esca remains still unclear and putatively involves multifactorial causes, which makes the development of effective control methods challenging. As differences in esca susceptibility had already been observed among grapevine varieties, we investigated in a biparental population the presence of genetic factors that can explain theses variations. Thanks to the destructive phenotyping of a 16-year-old vineyard plot, we discovered that the Gewurztraminer variety carries on chromosome 1 a locus linked to variations in trunk necrosis associated with esca, which we have named *ENS1*. Our study also suggests that there is a partial link between trunk vigor and necrosis due to esca. To our best knowledge, *ENS1* is the first instance of genetic factor identified as involved in the limitation of necrosis associated to grapevine esca. While the identification of *ENS1* alone may not provide a complete resolution of the esca issue, this discovery represents nonetheless a first step towards a genetic solution and paves the way for broader genetic investigations in the future.
