## Supplemental data for "Discovery of a locus associated with susceptibility to esca dieback in grapevine"

### Sheet: controls exp A 
Genotypes	Plants	Elem.plot	V_TN	I_TN	I_TA	I_WR	V_WR
GW	5	1	2.5	0.147635	363.758	0	1
GW	6	1	2.5	0.0930589	325.809	0	1
GW	23	2	2.5	0.139946	431.062	0	1
GW	24	2	1.5	0.0858903	363.218	0	0
GW	25	2	1	0.0637149	496.426	0	0
GW	41	3	2	0.12917	437.519	0.0606374	5
GW	42	3	2	0.126661	338.838	0	0
GW	43	3	2.5	0.0939027	322.23	0	1
GW	17	4	3.5	0.16725	408.857	0.00408378	2
GW	18	4	2.5	0.112613	306.661	0	0
GW	19	4	3	0.108762	290.834	0	0
GW	35	5	3.5	0.14387	398.689	0.00688554	1
GW	36	5	5	0.139145	382.181	0.00401989	1
GW	37	5	3.5	0.14511	411.493	0.00990174	3
GW	11	6	5.5	0.133068	466.381	0	1
GW	12	6	5	0.121349	450.551	0	0
GW	13	6	5	0.157668	363.818	0	0
GW	29	7	5	0.190882	386.793	0	0
GW	30	7	4.5	0.199615	488.497	0.0687575	5
GW	31	7	6.5	0.26441	385.256	0.121697	5
GW	47	8	3.5	0.257309	360.537	0.0725308	5
GW	48	8	3.5	0.254979	418.712	0.050043	4
GW	49	8	4.5	0.149962	380.627	0	0
GW	14	9	4	0.162148	396.653	0	0
GW	15	9	2.5	0.103647	368.559	0	0
GW	16	9	4	0.182789	347.398	0	1
GW	32	10	6.5	0.192391	402.225	0	1
GW	33	10	6	0.163387	433.118	0.020382	3
GW	34	10	7	0.146406	416.693	0.0202712	4
GW	8	11	5	0.13676	415.001	0	0
GW	9	11	5	0.166026	345.127	0.0185719	2
GW	10	11	5	0.143578	360.169	0	1
GW	26	12	7	0.301343	496.183	0.0677368	3
GW	27	12	7	0.250452	385.658	0	3
GW	28	12	6	0.281871	403.007	0	1
GW	44	13	5.5	0.154484	425.194	0	0
GW	45	13	5	0.168084	481.55	0	0
GW	46	13	5.5	0.209799	421.898	0	1
RI	14	1	3	0.167075	334.795	0.0688301	4
RI	15	1	2	0.0871434	322.993	0	0
RI	32	2	3.5	0.149728	344.903	0.0100962	3
RI	33	2	2	0.128754	290.17	0.0012559	0
RI	34	2	2	0.23494	289.561	0.00193953	0
RI	8	3	3.5	0.107758	263.009	0.00077567	1
RI	9	3	2.5	0.0860956	306.784	0.00199742	1
RI	10	3	2.5	0.115305	283.025	0	0
RI	26	4	2	0.0834028	308.059	0	0
RI	27	4	2	0.185562	282.525	0	0
RI	28	4	2	0.120163	388.799	0	0
RI	44	5	3	0.198467	380.94	0.00588585	1
RI	45	5	2	0.0666545	346.242	0	0
RI	46	5	2	0.0846097	343.677	0.00154509	1
RI	20	6	2	0.0811447	390.495	0	2
RI	21	6	4.5	0.207914	399.088	0	0
RI	22	6	4.5	0.185834	325.149	0.0780305	2
RI	38	7	7	0.293605	413.67	0	0
RI	39	7	3	0.204515	354.858	0	0
RI	40	7	3.5	0.110417	347.151	0	0
RI	5	8	3.5	0.156792	402.696	0.0386967	3
RI	6	8	2.5	0.0982771	231.214	0	0
RI	7	8	3	0.139427	278.225	0.0087308	1
RI	23	9	4.5	0.11611	377.359	0.00588206	2
RI	24	9	4.5	0.166752	185.033	0	0
RI	25	9	7.5	0.384485	349.608	0.0847515	3
RI	41	10	4	0.182426	386.978	0.0583398	3
RI	42	10	3.5	0.12163	399.205	0.0294722	3
RI	43	10	2.5	0.136183	323.996	0.0202423	3
RI	17	11	4	0.127445	213.651	0	0
RI	18	11	4	0.129596	336.436	0	0
RI	19	11	4	0.102786	297.923	0	2
RI	35	12	2	0.0832966	356.702	0	1
RI	36	12	4.5	0.190695	379.091	0.0104817	1
RI	37	12	3	0.0951507	387.628	0	0

### Sheet: RIxGW progeny
GBS	Genotypes	V_WR	I_WR	V_TN	I_TA	I_TN	V_WRchr1_11089995	Chr1_10021151 KASP
GBS	0010C	2.5	0.0278847	5.25	377.661	0.140304	A	Na
GBS	0120C	1	0	6.83333	357.811	0.280972	H	Na
GBS	0001E	1.33333	0.0114201	2.66667	365.432	0.103667	H	Na
GBS	0002E	1.66667	0.0116261	3.33333	363.122	0.0978204	H	Na
GBS	0003E	0	0	4.5	270.363	0.189387	A	Na
GBS	0004E	4	0.0215517	7	402.226	0.233626	H	Na
GBS	0005E	3	0.0359396	3.83333	368.705	0.100962	A	Na
GBS	0006E	0	0	2	358.669	0.0878049	A	Na
GBS	0007E	0.666667	0	4.16667	346.934	0.114763	H	Na
GBS	0008E	0.333333	0	2.5	301.502	0.148903	H	Na
GBS	0009D	0	0	2.16667	356.943	0.072706	A	Na
GBS	0009E	0	0	5.5	393.301	0.23405	H	Na
GBS	0010E	0.333333	0	1.83333	385.736	0.174486	A	YY
GBS	0011D	1.66667	0.0424123	5	329.371	0.126629	H	Na
GBS	0011E	0	0	3.83333	314.17	0.100215	H	Na
GBS	0012D	1.66667	0.0207213	4.83333	352.217	0.110224	H	Na
GBS	0012E	0	0.000124273	1.66667	249.128	0.0544201	A	Na
GBS	0013D	2.66667	0.0199233	4.66667	372.934	0.15184	H	Na
GBS	0013E	0.333333	0.00249196	2.83333	309.644	0.10791	H	Na
GBS	0014D	2.66667	0.0378728	5.5	335.524	0.203395	H	Na
GBS	0014E	2.66667	0.0138465	5.5	368.162	0.174363	H	Na
GBS	0015E	0.333333	0	3.83333	345.878	0.100109	H	Na
GBS	0016E	1.33333	0.02265	5.33333	266.167	0.147017	H	Na
GBS	0017E	1	0.00217264	4.75	329.344	0.109102	A	Na
GBS	0018E	0	0	1.66667	353.857	0.0554722	H	Na
GBS	0020E	0.666667	0	5	345.229	0.144862	H	Na
GBS	0021E	0	0	4.75	337.81	0.145048	H	Na
GBS	0022E	1	0.00540593	5.25	346.24	0.193186	H	Na
GBS	0023E	1.33333	0.0242917	5	332.676	0.126869	H	Na
GBS	0024E	1.5	0.00405466	4	360.974	0.118049	A	Na
GBS	0025E	2	0.015702	5.16667	439.018	0.251459	H	Na
GBS	0026E	2	0	3.5	236.685	0.128052	A	Na
GBS	0027E	2.33333	0.00473038	2.66667	250.246	0.137965	H	Na
GBS	0028E	1	0.000888627	2.66667	348.896	0.0983662	A	Na
GBS	0030E	1.33333	0.0151361	5.5	361.738	0.233552	H	Na
GBS	0031D	0.333333	0.0022044	5.16667	400.401	0.266359	H	Na
GBS	0031E	4.66667	0.0458971	5.5	382.003	0.218851	H	XY
GBS	0032D	1	0.0154431	5.16667	357.745	0.156283	A	YY
GBS	0032E	0.333333	0.00304269	3	226.371	0.182343	A	Na
GBS	0033D	4.66667	0.0671087	4.83333	353.971	0.200928	H	Na
GBS	0033E	0.333333	0	4.83333	283.558	0.177149	H	Na
GBS	0034E	0.666667	0.000654611	2.33333	295.673	0.104408	H	Na
GBS	0035E	2	0.0110301	3.16667	364.967	0.161505	H	Na
GBS	0036E	0.333333	0.00366888	3.16667	279.88	0.18285	H	Na
GBS	0037E	0	0	2.16667	352.914	0.0529687	A	Na
GBS	0038E	3	0.0592139	7.16667	313.666	0.324138	H	Na
GBS	0039E	0.333333	0	1.83333	307.23	0.170249	A	Na
GBS	0040E	0	0	2.16667	304.362	0.0670906	A	Na
GBS	0041E	1.66667	0.0135323	4	329.61	0.102097	H	Na
GBS	0042E	0.666667	0.0171372	3	301.228	0.126185	A	Na
GBS	0043E	2	0.0159107	2.83333	322.307	0.0824829	H	XY
GBS	0044E	0.333333	0.00184719	2.5	336.286	0.103747	A	Na
GBS	0045E	0.666667	0.00297805	2.33333	343.821	0.124126	A	Na
GBS	0046E	1.33333	0.00612188	4.16667	348.253	0.140401	H	Na
GBS	0047E	0.666667	0.00319296	2.16667	259.682	0.0885289	A	YY
GBS	0048E	2	0.0246382	6.33333	414.843	0.216533	H	Na
GBS	0049E	0	0	3.5	264.169	0.123016	A	Na
GBS	0051E	0.333333	0	2.33333	328.262	0.111079	A	Na
GBS	0052E	2	0.0307791	5.33333	359.695	0.149328	H	Na
GBS	0053D	0	0	1.83333	252.794	0.0756985	A	Na
GBS	0053E	1	0.000925655	2.33333	312.753	0.120044	H	Na
GBS	0054D	1.33333	0.000748514	2	243.536	0.101281	H	Na
GBS	0054E	4.5	0.060134	7.25	394.116	0.300456	H	Na
GBS	0055D	0	0.0042262	3.5	295.15	0.204568	H	Na
GBS	0055E	0	0	2.33333	325.432	0.115626	H	Na
GBS	0056E	1	0	6	264.283	0.305561	H	Na
GBS	0057E	0.5	0	6.25	379.031	0.186505	A	Na
GBS	0058D	1	0.0117437	4	342.279	0.162411	A	Na
GBS	0058E	0.666667	0.000692382	2.16667	242.932	0.0965534	A	Na
GBS	0060E	3.5	0.0339527	4.5	316.068	0.139408	H	Na
GBS	0061E	3	0.0546189	3.5	350.811	0.125286	H	Na
GBS	0062E	4.5	0.0923225	6	310.767	0.250628	H	Na
GBS	0063E	1.66667	0.0182377	3.5	357.553	0.142304	H	Na
GBS	0066E	2.33333	0.0277371	6.83333	397.109	0.276867	H	Na
GBS	0067E	3.66667	0.0389789	7.66667	496.676	0.27792	H	Na
GBS	0068E	2.66667	0.014312	3.83333	308.741	0.114885	H	Na
GBS	0069E	0.666667	0.00745516	2.33333	393.381	0.0803469	A	Na
GBS	0070E	1.33333	0.00847722	4	350.583	0.155375	A	Na
GBS	0071E	0.333333	0.000772965	3.33333	413.539	0.139713	A	Na
GBS	0072E	3.33333	0.0741279	7.83333	417.245	0.332819	H	Na
GBS	0074E	0.333333	0.00022671	2.5	340.098	0.0957562	A	Na
GBS	0075E	4.33333	0.0793675	5.33333	373.427	0.188386	H	Na
GBS	0202E	4.66667	0.04772	6.16667	413.923	0.218604	H	Na
GBS	0203E	1.33333	0.00791732	2.5	323.511	0.134579	H	Na
GBS	0204E	1	0.0299805	3.66667	285.245	0.139374	H	Na
GBS	0205E	0	0	3.5	287.937	0.116543	A	Na
GBS	0206E	4	0.0407293	5.83333	354.321	0.161252	H	Na
GBS	0207E	0.666667	0	1.83333	261.376	0.113732	A	Na
GBS	0208E	1.33333	0.00592163	4.16667	285.943	0.123982	A	Na
GBS	0209E	1.33333	0.0192583	7.5	305.078	0.307266	H	Na
GBS	0210E	0.333333	0	2.33333	284.853	0.12914	H	Na
GBS	0211E	1.33333	0.00234659	3.33333	361.198	0.128834	A	Na
GBS	0212E	0	0.00216717	1.83333	327.898	0.0841299	A	Na
GBS	0213E	1	0.00796039	3.25	286.245	0.136636	A	Na
GBS	0214E	5.5	0.0807757	6.5	277.975	0.255264	A	Na
GBS	0215E	0	0	2.33333	339.022	0.107003	A	Na
GBS	0216E	1	0.00446458	4.66667	311.421	0.141303	A	YY
GBS	0217E	0.666667	0.00421427	2.16667	371.897	0.0835072	A	Na
GBS	0218E	3	0.0173938	4.83333	320.404	0.125623	H	XY
GBS	0226E	1.66667	0.0204988	4.16667	320.602	0.144995	A	Na
GBS	0227E	3.33333	0.0409022	6.83333	432.058	0.272978	H	Na
GBS	0228E	1.66667	0.0125248	3.33333	253.065	0.122431	A	Na
GBS	0229E	1	0.00128655	3.75	337.796	0.144926	A	Na
GBS	0230E	1.33333	0.0130572	5.33333	330.322	0.191383	A	Na
GBS	0232E	0.666667	0.00648077	3.33333	331.709	0.146925	A	Na
GBS	0233E	0.666667	0.00866457	4.33333	303.738	0.129508	H	Na
GBS	0236E	2.33333	0.0337414	5	356.573	0.156072	H	Na
GBS	0237E	0.666667	0.00190321	3.16667	394.903	0.132387	A	Na
GBS	0238E	2.33333	0.05577	3	336.83	0.131583	H	Na
GBS	0244E	1.33333	0.00566541	1.33333	379.58	0.0979032	A	Na
GBS	0246E	3.66667	0.0489899	5.66667	401.462	0.185895	A	Na
GBS	3502L	1	0.016944	2.75	253.12	0.0748711	A	Na
GBS	4000G	1.66667	0.0331755	3.33333	330.281	0.139593	A	Na
GBS	4002G	0	0	3	303.496	0.186143	A	Na
GBS	4003G	0.333333	0	3.66667	239.203	0.0841722	H	Na
GBS	4007G	2.66667	0.00939211	5.66667	313.38	0.212609	H	Na
GBS	4015G	1.33333	0.0140295	4.16667	361.704	0.134087	H	Na
GBS	3507L	0.666667	0.00564562	1.83333	316.242	0.111351	A	Na
GBS	3510L	0	0	1.66667	260.782	0.0675435	A	Na
GBS	3512L	0	0	1.33333	345.49	0.0470065	H	Na
GBS	3514L	0.333333	0	2.83333	262.402	0.113045	H	Na
GBS	3515L	0	0.00432541	4	201.305	0.158639	A	Na
GBS	3517L	0.333333	0.00321562	1.5	295.731	0.0704897	A	Na
GBS	3521L	0.666667	0.000954728	2.33333	280.433	0.157171	A	Na
GBS	3522L	0	0	3.16667	322.807	0.0918197	A	Na
GBS	3524L	0.666667	0.00136302	4.16667	325.99	0.152142	A	Na
GBS	3532L	0	0	1.66667	372.901	0.075921	H	Na
GBS	3537L	0	0	1.5	266.252	0.0590077	A	Na
GBS	3539L	0.333333	0	1.5	303.17	0.074812	A	Na
GBS	3543L	0.333333	0	1.66667	250.686	0.0598426	A	Na
GBS	3546L	0	0	2.83333	265.997	0.0739259	A	Na
GBS	3548L	0	0.00378489	3.5	252.575	0.109362	H	Na
GBS	3551L	2	0.00840285	2.83333	339.111	0.101255	H	Na
GBS	3552L	0.666667	0	1.16667	249.649	0.087075	A	Na
GBS	3555L	0	0.00176127	2.16667	257.969	0.0735912	A	Na
GBS	3559L	3	0.0232823	3.33333	298.153	0.117376	H	Na
GBS	3564L	0	0.000660142	1	333.645	0.0650061	A	Na
GBS	3570L	0	0	3.33333	286.105	0.141504	H	Na
GBS	3574L	0	0	3	317.973	0.10181	H	Na
GBS	3575L	0.333333	0.00191706	3.16667	349.419	0.14531	H	Na
GBS	3587L	0.333333	0.0012915	3.16667	303.507	0.134416	A	Na
GBS	3593L	0.333333	0.000628883	2.33333	349.335	0.104604	A	Na
GBS	3594L	0	0	1.83333	292.677	0.0608517	H	Na
GBS	3599L	1.33333	0.00064025	1	238.513	0.108799	H	Na
GBS	3602L	0.333333	0	2.5	305.643	0.071795	A	Na
GBS	3606L	0	0	3.16667	274.497	0.0950847	A	Na
GBS	3609L	0.333333	0.000863458	1.66667	261.163	0.0625576	H	Na
GBS	3617L	1.5	0.00406205	2.5	250.114	0.212144	H	Na
GBS	3619L	0.666667	0.00939718	3	268.313	0.107219	A	Na
GBS	3621L	0.333333	0	2	302.854	0.0879608	A	Na
GBS	3626L	0	0	1.33333	219.443	0.0508478	H	Na
GBS	4054G	0	0.000649741	3.66667	340.524	0.149811	H	Na
GBS	4055G	5.5	0.161505	6.75	365.002	0.286997	H	Na
GBS	4059G	0.333333	0	3.5	304.458	0.0914559	H	Na
GBS	4060G	4	0.0243445	4.5	388.981	0.166984	H	Na
GBS	4071G	2	0.0111371	2.16667	320.476	0.0781654	A	Na
GBS	4075G	0	0	2	263.336	0.064812	A	Na
GBS	4076G	2	0.00422132	4.66667	296.772	0.190294	H	Na
GBS	4078G	0.666667	0.00494263	3	284.43	0.0722247	A	Na
GBS	4082G	0.333333	0.00626031	3.33333	308.18	0.107534	H	Na
GBS	4094G	1	0.00124737	3.5	258.347	0.149135	A	Na
GBS	4095G	0	0	3.33333	407.809	0.106754	A	Na
GBS	5006H	1.66667	0.0294505	4.5	321.215	0.158939	H	Na
GBS	5018H	1	0.0219126	4.83333	313.229	0.198206	A	Na
GBS	5019H	2.33333	0.00756988	3.83333	318.762	0.111986	H	Na
GBS	5020H	4	0.034971	4.16667	332.583	0.215727	H	Na
GBS	5036H	0	0	5	245.509	0.194132	A	Na
GBS	5037H	0	0.00802435	4.83333	290.777	0.163748	A	Na
GBS	5042H	3.66667	0.00471878	5	379.099	0.244112	H	Na
GBS	5048H	0.333333	0	3.66667	386.181	0.127098	H	Na
GBS	5054H	5	0.0924123	6	359.711	0.282728	H	Na
GBS	5058H	1	0.00660265	2	335.709	0.11474	H	Na
GBS	5062H	0.333333	0.00303106	3.33333	325.839	0.0957898	A	Na
GBS	5063H	0.666667	0.00598981	3.33333	329.992	0.141631	A	Na
GBS	5072H	1	0.00259674	1.5	320.621	0.120455	A	Na
GBS	5081H	0.333333	0.00148721	2.33333	254.784	0.0928285	A	Na
GBS	5083H	1	0.00194849	2.83333	319.471	0.104786	H	Na
GBS	5088H	1.33333	0.0130232	4.5	275.762	0.169735	A	Na
GBS	5089H	0.666667	0.0123884	3	320.835	0.119885	A	Na
GBS	5098H	2	0.0321567	3.5	367.242	0.116061	A	Na
GBS	5099H	1	0.00213037	2.33333	293.177	0.170391	A	Na
GBS	5100H	0.333333	0	3.5	325.759	0.272866	H	Na
GBS	5103H	0.666667	0	2.66667	290.123	0.0986985	A	Na
GBS	5106H	3.5	0.0323589	6.25	421.529	0.187095	A	Na
GBS	5108H	1.5	0.0149698	5	323.671	0.150526	H	Na
GBS	5111H	1.33333	0.0149579	4.66667	283.605	0.17809	H	Na
GBS	5127H	1.33333	0.00860001	5.16667	377.581	0.131728	A	Na
GBS	5134H	2.33333	0.00696682	4.16667	360.508	0.16463	A	Na
GBS	5146H	2	0.041636	3.16667	306.099	0.123129	A	Na
GBS	5147H	1	0.00542681	3.33333	282.889	0.104056	H	Na
GBS	5164H	1.66667	0.0197357	6.33333	341.738	0.166623	H	Na
GBS	5168H	0.333333	0.000512122	2.5	300.671	0.116206	A	Na
GBS	5169H	1.66667	0.0135414	3.66667	290.901	0.121294	H	Na
GBS	5170H	0	0.000506511	2.75	368.984	0.108093	A	Na
GBS	5172H	1.33333	0.00942992	2.5	315.925	0.0992914	H	Na
GBS	5174H	1.33333	0.0189738	4	435.955	0.236366	H	Na
GBS	5178H	0.666667	0.000270197	1.5	379.029	0.108366	A	Na
GBS	5179H	2.33333	0.0157221	4.33333	335.768	0.205226	H	Na
GBS	5180H	0	0.000186064	3.16667	231.449	0.107678	A	Na
GBS	5186H	0	0	1.66667	241.575	0.0953361	A	Na
GBS	5191H	1	0.00549878	2.83333	294.621	0.202261	H	Na
GBS	5200H	1.66667	0.0101711	6.16667	337.775	0.229154	A	Na
GBS	5207H	1.5	0.00545105	2	279.392	0.087945	H	XY
GBS	5208H	1.33333	0.0086031	3.5	394.818	0.107427	H	Na
GBS	5211H	3.33333	0.0450816	5.16667	337.369	0.174013	H	Na
GBS	5214H	2	0.0355838	3.83333	365.932	0.233981	H	Na
GBS	5217H	1.33333	0.0210223	3.33333	270.491	0.105158	A	Na
GBS	5219H	0.333333	0	4.16667	240.769	0.119382	H	Na
GBS	5221H	0.333333	0	3.66667	330.476	0.140276	H	Na
GBS	5224H	2	0.0309612	4.25	419.274	0.145603	A	Na
GBS	5227H	2.66667	0.0397529	4.66667	289.564	0.201987	A	Na
GBS	5253H	2.33333	0.0373325	5.66667	384.329	0.18584	H	Na
GBS	5264H	0.666667	0.0169628	2.66667	315.316	0.0739068	A	Na
GBS	5265H	2	0.0229685	1.33333	297.391	0.0902085	A	Na
GBS	5279H	1	0	4.66667	262.07	0.190233	A	YY
GBS	5288H	0.5	0.00920203	2.75	335.647	0.173879	H	Na
GBS	5290H	2.33333	0.0328381	3	334.636	0.106225	A	Na
GBS	5292H	1	0.00334761	2.75	325.914	0.103185	A	Na
GBS	5295H	1	0.00809141	3.5	228.145	0.134954	A	Na
GBS	5296H	3	0.0349908	3	404.326	0.154445	H	Na
GBS	5316H	3	0.0401183	4.66667	314.658	0.191625	A	Na
GBS	5327H	0	0	1.83333	276.527	0.0535814	A	Na
GBS	5338H	0.5	0	2.75	304.907	0.120179	H	Na
GBS	5346H	0	0	3.16667	361.036	0.0980569	H	Na
GBS	5358H	1.66667	0.00910782	3.83333	275.644	0.22442	A	Na
GBS	5364H	2.66667	0.0350009	4.83333	463.668	0.196981	H	Na
GBS	5368H	3.5	0.0626296	5.16667	305.446	0.164112	H	Na
GBS	5369H	1	0.00345555	3.33333	322.815	0.100537	H	Na
GBS	5378H	1.33333	0.00150764	4.33333	330.377	0.139182	H	Na
GBS	5380H	0.5	0	3.25	244.189	0.153061	H	Na
GBS	5388H	1.66667	0.00987678	3.33333	302.812	0.0827143	A	Na
GBS	5397H	1.33333	0.00543274	3.16667	351.984	0.164875	A	YY
GBS	5399H	4.33333	0.089663	5.16667	368.009	0.213231	A	Na
GBS	5406H	2.66667	0.0572397	5.16667	417.332	0.197198	A	Na
GBS	5407H	1.33333	0.0187855	3.33333	378.027	0.121103	H	Na
GBS	5425H	0	0.00106633	2.75	287.248	0.103549	A	Na
GBS	5429H	3	0.0319097	3.83333	347.685	0.166671	H	Na
GBS	5432H	1.5	0.0113766	4.16667	265.92	0.131041	A	Na
GBS	5433H	2.5	0	3.5	402.911	0.204589	H	Na
GBS	5448H	1	0.00408875	4.66667	384.222	0.113826	A	Na
GBS	5454H	0.333333	0	4.16667	247.462	0.199324	A	Na
GBS	5476H	0.666667	0	2.16667	334.32	0.171546	A	Na
GBS	5479H	0	0	3.5	337.764	0.194768	H	Na
GBS	5481H	2	0.0225761	5.5	326.397	0.151828	H	Na
GBS	5482H	2.66667	0.0229421	4	358.612	0.107482	H	Na
GBS	5489H	2.33333	0.0579911	5.5	407.283	0.171531	H	Na
GBS	5491H	1.66667	0.00428249	6.83333	385.133	0.195561	H	Na
GBS	5493H	2	0.00709981	4.5	294.54	0.181754	A	Na
GBS	5512H	2.33333	0.0670338	2.83333	280.378	0.12479	H	Na
NON	3503L	0	0	2.16667	386.739	0.0946656		XY
NON	3518L	5	0.145899	6.33333	429.336	0.285504		XY
NON	3523L	0	0	2.5	285.949	0.110842		XY
NON	3528L	0	0	3	350.201	0.0888483		XY
NON	3529L	0.333333	0.000575437	3	298.631	0.226029		XY
NON	3533L	4.33333	0.125962	5.5	276.378	0.261528		XY
NON	3563L	0	0	4.16667	262.172	0.303251		XY
NON	3566L	1.33333	0.0120459	3.5	328.029	0.227774		XY
NON	3586L	0.666667	0.00155245	2.66667	288.479	0.112567		XY
NON	3589L	0.333333	0.000868112	5.83333	332.474	0.158347		XY
NON	3597L	0	0	5.66667	308.146	0.180673		XY
NON	3598L	0	0	3	294.554	0.112783		XY
NON	3601L	3	0.0543851	7	409.46	0.174121		XY
NON	3605L	0	0	6.33333	269.232	0.247805		XY
NON	3620L	0.666667	0	3	271.87	0.111243		XY
NON	5017H	3.5	0.0503123	5.75	324.671	0.233111		XY
NON	5061H	2.66667	0.0266392	7	396.654	0.254268		XY
NON	5107H	5	0.0818582	5.5	503.673	0.224459		XY
NON	5154H	5.66667	0.0649116	6	505.854	0.222274		XY
NON	5167H	0	0	3.66667	322.229	0.160579		XY
NON	5213H	3.33333	0.0604099	7.33333	355.677	0.269693		XY
NON	5215H	3.66667	0.0505606	8.33333	490.549	0.345961		XY
NON	5225H	3	0.0628297	7	396.326	0.353245		XY
NON	5246H	4	0.0645658	6.5	349.57	0.294438		XY
NON	5247H	1.33333	0.00915698	4	403.013	0.144248		XY
NON	5256H	0	0	5.33333	227.07	0.243193		XY
NON	5257H	1.66667	0.0189831	5.83333	392.115	0.273527		XY
NON	5262H	5.33333	0.0447388	5.33333	387.509	0.24105		XY
NON	5283H	2.66667	0.0245752	7.16667	343.645	0.223249		XY
NON	5297H	1.33333	0.0284676	4.16667	390.212	0.132964		XY
NON	5516H	3.66667	0.0767324	6.33333	368.215	0.273828		XY
NON	3501L	1	0.0304163	2.66667	267.208	0.103958		Na
NON	3505L	1	0.00359063	3.16667	231.124	0.132438		Na
NON	3506L	0.666667	0.00663562	3.33333	337.342	0.136104		Na
NON	3508L	0.333333	0.00330116	1.5	333.511	0.0825028		Na
NON	3509L	0.333333	0	2.83333	357.206	0.0803444		Na
NON	3525L	1.33333	0.00697521	3.33333	330.228	0.179639		Na
NON	3526L	1.33333	0.00528063	2.5	379.185	0.167576		Na
NON	3527L	0.666667	0.00764464	6.16667	322.655	0.181031		Na
NON	3536L	0.333333	0	1.83333	320.729	0.0495157		Na
NON	3538L	1.33333	0.0188265	4.5	303.958	0.171035		Na
NON	3541L	1	0.022744	3.33333	291.625	0.139038		Na
NON	3542L	1.33333	0.0306089	5.66667	302.406	0.179708		Na
NON	3545L	1.33333	0.0223503	4.5	350.102	0.164362		Na
NON	3547L	1	0.00338675	3.5	306.535	0.0864002		Na
NON	3553L	1.33333	0.0337494	4.5	344.125	0.182931		Na
NON	3554L	0.666667	0.000515962	2.5	289.466	0.0673021		Na
NON	3556L	1.33333	0.0034714	3	380.732	0.104081		Na
NON	3558L	1.66667	0.0217769	3.83333	373.095	0.206901		Na
NON	3561L	1	0.0214773	6.33333	311.651	0.122915		Na
NON	3568L	1.33333	0.00737666	2.66667	316.991	0.145699		Na
NON	3576L	0.333333	0	2.5	319.925	0.0985168		Na
NON	3577L	0.666667	0.00425643	3.66667	433.129	0.160409		Na
NON	3578L	0.666667	0.00240986	3	317.562	0.136836		Na
NON	3583L	1.66667	0.0178746	2.16667	301.986	0.0631371		Na
NON	3588L	1.5	0.0198277	3	378.679	0.132118		Na
NON	3596L	1	0.00628916	4.66667	356.11	0.141527		Na
NON	3600L	1	0.00460279	2	260.126	0.057581		Na
NON	3610L	1	0	5.75	334.349	0.229145		Na
NON	3612L	2.33333	0.0143148	4.16667	340.336	0.124005		Na
NON	3614L	1.5	0.00499896	3.25	266.938	0.101083		Na
NON	3622L	1	0	5.33333	304.117	0.152238		Na
NON	4032G	0.5	0	6	291.274	0.278315		Na
NON	5005H	2.66667	0.0508848	5.66667	341.979	0.257992		Na
NON	5022H	1	0.00996844	3	228.617	0.166938		Na
NON	5027H	1.66667	0.0028049	5.83333	382.052	0.17327		Na
NON	5087H	0.333333	0	6	307.273	0.153037		Na
NON	5105H	1.5	0.000726072	6.25	382.838	0.196252		Na
NON	5137H	1.33333	0.00408772	3.66667	414.794	0.122269		Na
NON	5141H	1.66667	0.0193467	6.33333	441.437	0.16933		Na
NON	5148H	1.66667	0.011619	4	345.414	0.207156		Na
NON	5190H	1.66667	0.0104792	5.66667	318.654	0.217697		Na
NON	5194H	2.5	0.0173084	3.16667	312.751	0.109513		Na
NON	5195H	1.33333	0.0105701	5.16667	324.418	0.288136		Na
NON	5210H	1	0.00323769	3.5	377.277	0.164718		Na
NON	5216H	1	0.000426565	3	281.688	0.108854		Na
NON	5222H	2.33333	0.0276757	4.66667	311.211	0.200484		Na
NON	5233H	3	0.0122439	4.66667	281.312	0.196228		Na
NON	5235H	3	0.0380568	6.33333	467.744	0.291848		Na
NON	5248H	2	0.0216707	6	318.346	0.228778		Na
NON	5249H	1.66667	0.0165154	4	324.992	0.151333		Na
NON	5258H	1.66667	0.0268027	4.33333	301.249	0.156668		Na
NON	5260H	2	0.012686	3	309.65	0.124202		Na
NON	5271H	1	0.00137862	7.33333	315.348	0.216242		Na
NON	5278H	1.33333	0.00818177	3	308.101	0.0811313		Na
NON	5291H	2	0.0104444	7.16667	372.634	0.217568		Na
NON	5301H	3	0.0517121	4.66667	278.287	0.146783		Na
NON	5303H	1.66667	0.0346907	5.5	392.858	0.293918		Na
NON	5307H	1.66667	0.0139311	5.5	323.039	0.17844		Na
NON	5314H	1.66667	0.0151741	6.16667	335.313	0.228667		Na
NON	5326H	0	0	2.83333	225.267	0.159493		Na
NON	5375H	2	0.0199126	5.5	393.544	0.147447		Na
NON	5390H	0.666667	0.00777493	3.33333	268.8	0.117875		Na
NON	5391H	1	0.00663691	4.16667	382.601	0.137577		Na
NON	5404H	0	0	2.66667	257.547	0.0730058		Na
NON	5413H	1	0.00917223	4.83333	304.864	0.105927		Na
NON	5415H	2	0.0447068	4.16667	258.583	0.170263		Na
NON	5446H	2.66667	0.0151373	6	375.884	0.255557		Na
NON	5456H	0.666667	0.00143913	5.5	400.148	0.115631		Na
NON	5457H	2.33333	0.0118949	6	365.04	0.177692		Na
NON	5460H	1.33333	0.0146482	4.33333	249.636	0.152044		Na
NON	5471H	0.5	0.00151773	3.25	271.085	0.132676		Na
NON	5473H	0.333333	0	6.5	359.902	0.132335		Na
NON	5475H	0.333333	0.00280724	6.16667	379.632	0.216739		Na
NON	5494H	1.33333	0.0143348	4.33333	325.098	0.209281		Na
NON	5496H	2	0.0102516	8	430.942	0.299369		Na
NON	5497H	1.66667	0.0201994	4.83333	272.092	0.152538		Na
NON	5499H	1	0.0135425	5.66667	473.668	0.169472		Na
NON	5510H	1	0.00286466	3.83333	397.425	0.171019		Na
NON	5517H	1.66667	0.00211265	3.66667	410.252	0.263229		Na
NON	3504L	0	0	1.83333	406.958	0.0795138		YY
NON	3513L	0	0	2.66667	258.563	0.0737914		YY
NON	3516L	0	0	1.66667	267.578	0.105523		YY
NON	3519L	0	0	2.66667	258.573	0.151515		YY
NON	3531L	0	0.00150162	4.66667	355.579	0.113453		YY
NON	3535L	0	0	2.5	268.693	0.0782935		YY
NON	3544L	0	0	2.5	270.879	0.151781		YY
NON	3549L	0	0	2.33333	277.152	0.0731706		YY
NON	3562L	0	0	1	313.867	0.0636616		YY
NON	3569L	0.666667	0.00187442	2.83333	321.782	0.119636		YY
NON	3579L	0	0	2.66667	362.087	0.141149		YY
NON	3580L	0	0	4.16667	279.536	0.128871		YY
NON	3584L	1.66667	0.00816959	5.16667	380.603	0.0861069		YY
NON	3585L	0	0	2.33333	319.951	0.113748		YY
NON	3604L	0	0	7.83333	317.477	0.41578		YY
NON	3611L	0.333333	0.00133994	2.5	251.367	0.0831973		YY
NON	3613L	0	0.00106341	3.33333	294.296	0.0931009		YY
NON	3618L	0	0	3.33333	247.092	0.0958472		YY
NON	5011H	0	0	4.25	311.165	0.187721		YY
NON	5014H	0	0	3.75	393.551	0.134223		YY
NON	5119H	3.33333	0.0746427	6	370.718	0.211536		YY
NON	5238H	3.66667	0.0552121	5.33333	343.77	0.160835		YY
NON	5443H	4.33333	0.0938056	5.83333	404.906	0.253783		YY

### Sheet: control exp B
Genotypes	Ranks	Plants	V_TN	V_WR
GW	4	4	3	5
GW	4	5	6	7
GW	4	6	4	6
GW	3	13	3	1
GW	3	14	5	2
GW	2	22	4	5
GW	1	31	9	8
GW	1	32	9	9
GW	3	46	7	2
GW	3	47	7	5
GW	2	55	3	1
GW	2	56	5	4
GW	2	57	7	8
GW	4	61	4	5
GW	4	63	3	1
GW	1	65	3	3
GW	3	79	4	3
GW	3	80	5	3
GW	2	88	4	5
GW	2	89	5	2
GW	2	90	4	1
GW	1	98	8	9
GW	1	99	6	1

### Sheet: S1GW progeny 
Genotypes	V_TN	V_WR	Chr1_10021151 KASP
1004B	4.33333	5	XY
1026B	6.5	8	XY
1036B	6	7.5	XY
1051B	3.66667	4	XY
1058B	4	2.5	XY
1064B	4.66667	5.66667	XY
1074B	4.5	4	XY
1077B	7	8	XY
1090B	3	1	XY
1099B	5	9	XY
1104B	3	6	XY
1114B	4	4	XY
1127B	7	3	XY
1149B	6	4	XY
1154B	6	0	XY
1156B	5.33333	5	XY
1169B	4	3	XY
1172B	6	8	XY
1176B	6	8	XY
1220B	4	3	XY
1225B	4.33333	3	XY
1228B	3	5	XY
1230B	5	8.5	XY
1258B	3	2	XY
1264B	3	2	XY
1271B	3	1	XY
1318B	3.5	4	XY
1320B	3	5	XY
1325B	4	2	XY
1352B	4	1	XY
1359B	5	6	XY
1370B	7	6	XY
1380B	2.5	1	XY
1382B	7	9	XY
1386B	3.33333	2.33333	XY
1396B	7	5	XY
1399B	4	1.66667	XY
1401B	3.5	3.5	XY
1412B	4.33333	3	XY
1415B	3	1	XY
1417B	3	2	XY
1420B	9	8	XY
1440B	5.66667	8.66667	XY
1442B	4.5	5	XY
1444B	2.33333	1	XY
1445B	4.5	4	XY
1456B	3.5	2.5	XY
1457B	3.5	1.5	XY
1464B	4.33333	1.66667	XY
1470B	4	4.5	XY
1013B	6	7	Na
1017B	6.5	5	Na
1034B	6	8	Na
1069B	3	4	Na
1003B	2.33333	2	XX
1009B	4	5	XX
1053B	6	2.5	XX
1222B	5	1	XX
1251B	3	1.5	XX
1283B	5	7	XX
1295B	6.66667	4.33333	XX
1323B	4.5	5.5	XX
1328B	8	8.5	XX
1340B	7	6	XX
1341B	7	4	XX
1346B	3.5	4	XX
1348B	5.5	4	XX
1366B	6	1.5	XX
1403B	6	3.66667	XX
1434B	4.33333	6	XX
1038B	4.66667	6	YY
1056B	3	1	YY
1061B	6	2	YY
1072B	3.33333	1.66667	YY
1084B	4	3	YY
1115B	3	1.5	YY
1118B	2	2	YY
1126B	2	3	YY
1167B	2	1	YY
1181B	3.5	1	YY
1259B	4	2	YY
1266B	6	4	YY
1269B	5	1	YY
1298B	3	1.33333	YY
1313B	3.5	0.5	YY
1332B	6	4	YY
1343B	5	4	YY
1365B	5	7	YY
1431B	1	0.5	YY
1468B	3	2	YY
